# Primate phylogenomics uncovers multiple rapid radiations and ancient interspecific introgression

**DOI:** 10.1101/2020.04.15.043786

**Authors:** Dan Vanderpool, Bui Quang Minh, Robert Lanfear, Daniel Hughes, Shwetha Murali, R. Alan Harris, Muthuswamy Raveendran, Donna M. Muzny, Richard A. Gibbs, Kim C. Worley, Jeffrey Rogers, Matthew W. Hahn

## Abstract

Our understanding of the evolutionary history of primates is undergoing continual revision due to ongoing genome sequencing efforts. Bolstered by growing fossil evidence, these data have led to increased acceptance of once controversial hypotheses regarding phylogenetic relationships, hybridization and introgression, and the biogeographical history of primate groups. Among these findings is a pattern of recent introgression between species within all major primate groups examined to date, though little is known about introgression deeper in time. To address this and other phylogenetic questions, here we present new reference genome assemblies for three Old World Monkey species: *Colobus angolensis ssp. palliatus* (the black and white colobus), *Macaca nemestrina* (southern pig-tailed macaque), and *Mandrillus leucophaeus* (the drill). We combine these data with 23 additional primate genomes to estimate both the species tree and individual gene trees using thousands of loci. While our species tree is largely consistent with previous phylogenetic hypotheses, the gene trees reveal high levels of genealogical discordance associated with multiple primate radiations. We use strongly asymmetric patterns of gene tree discordance around specific branches to identify multiple instances of introgression between ancestral primate lineages. In addition, we exploit recent fossil evidence to perform fossil-calibrated molecular dating analyses across the tree. Taken together, our genome-wide data help to resolve multiple contentious sets of relationships among primates, while also providing insight into the biological processes and technical artifacts that led to the disagreements in the first place.
