## Supplemental Table 2 for "Primate phylogenomics uncovers multiple rapid radiations and ancient interspecific introgression": Table_S2_Genome_stats.xlsx

### Sheet: Sheet1
Species name	Species link	Assembly link	Assembly name	Total length	N scaffolds	Scaffold N50	N contigs	Contig N50	Protein-coding genes	Fully supported CDSs
Aotus nancymaae (Ma’s night monkey)	https://www.ncbi.nlm.nih.gov/genome/?term=txid37293[Organism:noexp]	https://www.ncbi.nlm.nih.gov/assembly/GCF_000952055.2/?utm_expid=.4Z9KGDJuRqiBSYxmfRZYeQ.0&utm_referrer=https%3A%2F%2Fwww.ncbi.nlm.nih.gov%2Fgenome%2F%3Fterm%3Dtxid37293%5BOrganism%3Anoexp%5D	Anan_2.0	2861684817	28922	8268663	112851	126456	20526	45283
Callithrix jacchus (White-tufted-ear marmoset)	https://www.ncbi.nlm.nih.gov/genome/?term=txid9483[Organism:noexp]	https://www.ncbi.nlm.nih.gov/assembly/GCF_000004665.1/?utm_expid=.4Z9KGDJuRqiBSYxmfRZYeQ.0&utm_referrer=https%3A%2F%2Fwww.ncbi.nlm.nih.gov%2Fgenome%2F442%3Fgenome_assembly_id%3D300134	Callithrix jacchus-3.2	2914958544	16399	5167444	201371	29273	20871	43405
Carlito syrichya (Philippine tarsier)	https://www.ncbi.nlm.nih.gov/genome/?term=txid1868482[Organism:noexp]	https://www.ncbi.nlm.nih.gov/assembly/GCF_000164805.1/?utm_expid=.4Z9KGDJuRqiBSYxmfRZYeQ.0&utm_referrer=https%3A%2F%2Fwww.ncbi.nlm.nih.gov%2Fgenome%2F%3Fterm%3Dtxid1868482%5BOrganism%3Anoexp%5D	Tarsius_syrichta-2.0.1	3453864774	337189	401181	492903	38165	20183	28129
Cebus capucinus imitator (White-faced sapajou)	https://www.ncbi.nlm.nih.gov/genome/?term=txid1737458[Organism:noexp]	https://www.ncbi.nlm.nih.gov/assembly/GCF_001604975.1/?utm_expid=.4Z9KGDJuRqiBSYxmfRZYeQ.0&utm_referrer=https%3A%2F%2Fwww.ncbi.nlm.nih.gov%2Fgenome%2F%3Fterm%3Dtxid1737458%5BOrganism%3Anoexp%5D	Cebus_imitator-1.0	2717703182	7156	5274112	140597	41196	20740	51387
Cercocebus atys (Sooty mangabey)	https://www.ncbi.nlm.nih.gov/genome/?term=txid9531[Organism:noexp]	https://www.ncbi.nlm.nih.gov/assembly/GCF_000955945.1/?utm_expid=.4Z9KGDJuRqiBSYxmfRZYeQ.0&utm_referrer=https%3A%2F%2Fwww.ncbi.nlm.nih.gov%2Fgenome%2F%3Fterm%3Dtxid9531%5BOrganism%3Anoexp%5D	Caty_1.0	2848246356	11433	12849131	76752	112942	20829	64100
Chlorocebus sabaeus (Green monkey)	https://www.ncbi.nlm.nih.gov/genome/?term=txid60711[Organism:noexp]	https://www.ncbi.nlm.nih.gov/assembly/GCF_000409795.2/?utm_expid=.AUTBVZdtRVGcQs7InIDH9A.0&utm_referrer=https%3A%2F%2Fwww.ncbi.nlm.nih.gov%2Fgenome%2F%3Fterm%3Dtxid60711%5BOrganism%3Anoexp%5D	Chlorocebus_sabeus 1.1	2789656328	2022	81825804	162724	90449	21128	60525
Colobus angolensis (Angolan colobus)	https://www.ncbi.nlm.nih.gov/genome/?term=txid336983[Organism:noexp]	https://www.ncbi.nlm.nih.gov/assembly/GCF_000951035.1/?utm_expid=.AUTBVZdtRVGcQs7InIDH9A.0&utm_referrer=https%3A%2F%2Fwww.ncbi.nlm.nih.gov%2Fgenome%2F%3Fterm%3Dtxid336983%5BOrganism%3Anoexp%5D	Cang.pa_1.0	2970124662	13124	7840981	197124	38363	20222	35392
Galeopterus variegatus (Sunda flying lemur)	https://www.ncbi.nlm.nih.gov/genome/?term=txid482537[Organism:noexp]	https://www.ncbi.nlm.nih.gov/assembly/GCF_000696425.1	G_variegatus-3.0.2	3187660572	179514	245189	511878	20752	32104	32364
Gorilla gorilla (Western gorilla)	https://www.ncbi.nlm.nih.gov/genome/?term=txid9593[Organism:noexp]	https://www.ncbi.nlm.nih.gov/assembly/GCA_000151905.3?utm_expid=.AUTBVZdtRVGcQs7InIDH9A.0&utm_referrer=https%3A%2F%2Fwww.ncbi.nlm.nih.gov%2Fgenome%2Fgenomes%2F2156	GCA_000151905.3 (gorGor4)	3063362794	40730	81227029	170105	52934	21511	44139
Homo sapiens	https://www.ncbi.nlm.nih.gov/genome/?term=txid9606[Organism:noexp]	https://www.ncbi.nlm.nih.gov/assembly/GCA_000001405.27?utm_expid=.AUTBVZdtRVGcQs7InIDH9A.0&utm_referrer=https%3A%2F%2Fwww.ncbi.nlm.nih.gov%2Fgenome%2Fgenomes%2F51	GCA_000001405.27 (GRCh38.p12)	3257319537	874	59364414	1535	56413054	20203	113428
Macaca fascicularis (Crab-eating macaque)	https://www.ncbi.nlm.nih.gov/genome/?term=txid9541[Organism:noexp]	https://www.ncbi.nlm.nih.gov/assembly/GCA_000364345.1?utm_expid=.AUTBVZdtRVGcQs7InIDH9A.0&utm_referrer=https%3A%2F%2Fwww.ncbi.nlm.nih.gov%2Fgenome%2Fgenomes%2F776	Macaca_fascicularis_5.0	2946843737	7625	88649475	87764	86040	20815	61634
Macaca mulatta (Rhesus monkey)	https://www.ncbi.nlm.nih.gov/genome/?term=txid9544[Organism:noexp]	https://www.ncbi.nlm.nih.gov/assembly/GCA_000772875.3?utm_expid=.AUTBVZdtRVGcQs7InIDH9A.0&utm_referrer=https%3A%2F%2Fwww.ncbi.nlm.nih.gov%2Fgenome%2Fgenomes%2F215	Mmul_8.0.1	3236224332	286263	4193270	348494	107156	21574	54240
Macaca nemestrina (Pig-tailed macaque)	https://www.ncbi.nlm.nih.gov/genome/?term=txid9545[Organism:noexp]	https://www.ncbi.nlm.nih.gov/assembly/GCF_000956065.1/?utm_expid=.AUTBVZdtRVGcQs7InIDH9A.0&utm_referrer=https%3A%2F%2Fwww.ncbi.nlm.nih.gov%2Fgenome%2F%3Fterm%3Dtxid9545%5BOrganism%3Anoexp%5D	Mnem_1.0	2948703511	9733	15219753	94057	106897	21017	65008
Mandrillus leucophaeus (Drill)	https://www.ncbi.nlm.nih.gov/genome/?term=txid9568[Organism:noexp]	https://www.ncbi.nlm.nih.gov/assembly/GCF_000951045.1/?utm_expid=.AUTBVZdtRVGcQs7InIDH9A.0&utm_referrer=https%3A%2F%2Fwww.ncbi.nlm.nih.gov%2Fgenome%2F%3Fterm%3Dtxid9568%5BOrganism%3Anoexp%5D	Mleu.le_1.0	3061992840	12821	3186748	246054	31346	20465	34735
Microcebus murinus (Gray mouse lemur)	https://www.ncbi.nlm.nih.gov/genome/?term=txid30608[Organism:noexp]	https://www.ncbi.nlm.nih.gov/assembly/GCF_000165445.2/?utm_expid=.AUTBVZdtRVGcQs7InIDH9A.0&utm_referrer=https%3A%2F%2Fwww.ncbi.nlm.nih.gov%2Fgenome%2F%3Fterm%3Dtxid30608%5BOrganism%3Anoexp%5D	Mmur_3.0	2487409138	7678	108171978	50984	210702	20671	57173
Nomascus leucogenys (Northern white-cheeked gibbon)	https://www.ncbi.nlm.nih.gov/genome/?term=txid61853[Organism:noexp]	https://www.ncbi.nlm.nih.gov/assembly/GCF_000146795.2/?utm_expid=.AUTBVZdtRVGcQs7InIDH9A.0&utm_referrer=https%3A%2F%2Fwww.ncbi.nlm.nih.gov%2Fgenome%2F%3Fterm%3Dtxid61853%5BOrganism%3Anoexp%5D	Nleu_3.0	2962060179	17524	52956880	197900	35148	20487	34893
Otolemur garnetti (Small-eared galago)	https://www.ncbi.nlm.nih.gov/genome/?term=txid30611[Organism:noexp]	https://www.ncbi.nlm.nih.gov/assembly/GCF_000181295.1/?utm_expid=.AUTBVZdtRVGcQs7InIDH9A.0&utm_referrer=https%3A%2F%2Fwww.ncbi.nlm.nih.gov%2Fgenome%2F%3Fterm%3Dtxid30611%5BOrganism%3Anoexp%5D	OtoGar3	2519724550	7793	13852661	200240	27100	19558	29373
Pan paniscus (Pygmy chimpanzee)	https://www.ncbi.nlm.nih.gov/genome/?term=txid9597[Organism:noexp]	https://www.ncbi.nlm.nih.gov/assembly/GCF_000258655.2/?utm_expid=.AUTBVZdtRVGcQs7InIDH9A.0&utm_referrer=https%3A%2F%2Fwww.ncbi.nlm.nih.gov%2Fgenome%2F%3Fterm%3Dtxid9597%5BOrganism%3Anoexp%5D	Panpan1.1	3286643896	10984	8197324	121356	66676	20510	48437
Pan troglodytes (Chimpanzee)	https://www.ncbi.nlm.nih.gov/genome/?term=txid9598[Organism:noexp]	https://www.ncbi.nlm.nih.gov/assembly/GCA_002880755.3?utm_expid=.AUTBVZdtRVGcQs7InIDH9A.0&utm_referrer=https%3A%2F%2Fwww.ncbi.nlm.nih.gov%2Fgenome%2Fgenomes%2F202	GCF_002880755.1 (Clint_PTRv2)	3050398082	4432	53103722	5061	12268567	21522	80059
Papio anubis (Olive baboon)	https://www.ncbi.nlm.nih.gov/genome/?term=txid9555[Organism:noexp]	https://www.ncbi.nlm.nih.gov/assembly/GCF_000264685.3/?utm_expid=.AUTBVZdtRVGcQs7InIDH9A.0&utm_referrer=https%3A%2F%2Fwww.ncbi.nlm.nih.gov%2Fgenome%2F%3Fterm%3Dtxid9555%5BOrganism%3Anoexp%5D	Panu_3.0	2959373024	71135	585721	118811	149817	21300	65519
Piliocolobus tephrosceles (Ugandan red colobus)	https://www.ncbi.nlm.nih.gov/genome/?term=txid591936[Organism:noexp]	https://www.ncbi.nlm.nih.gov/assembly/GCF_002776525.1/?utm_expid=.AUTBVZdtRVGcQs7InIDH9A.0&utm_referrer=https%3A%2F%2Fwww.ncbi.nlm.nih.gov%2Fgenome%2F%3Fterm%3Dtxid591936%5BOrganism%3Anoexp%5D	ASM277652v1	2922819259	47644	10172280	125259	70213	22103	48442
Pongo abelii (Sumatran orangutan)	https://www.ncbi.nlm.nih.gov/genome/?term=txid9601[Organism:noexp]	https://www.ncbi.nlm.nih.gov/assembly/GCA_002880775.3?utm_expid=.AUTBVZdtRVGcQs7InIDH9A.0&utm_referrer=https%3A%2F%2Fwww.ncbi.nlm.nih.gov%2Fgenome%2Fgenomes%2F325	GCF_002880775.1 (Susie_PABv2)	3065052215	5300	98475126	5814	11074009	20574	48746
Propithecus coquereli (Coquerel’s sifaka)	https://www.ncbi.nlm.nih.gov/genome/?term=txid379532[Organism:noexp]	https://www.ncbi.nlm.nih.gov/assembly/GCF_000956105.1/?utm_expid=.AUTBVZdtRVGcQs7InIDH9A.0&utm_referrer=https%3A%2F%2Fwww.ncbi.nlm.nih.gov%2Fgenome%2F%3Fterm%3Dtxid379532%5BOrganism%3Anoexp%5D	Pcoq_1.0	2798152141	22539	5604909	299070	28129	19484	23553
Rhinopithecus bieti (Black snub-nosed monkey)	https://www.ncbi.nlm.nih.gov/genome/?term=txid61621[Organism:noexp]	https://www.ncbi.nlm.nih.gov/assembly/GCF_001698545.1/?utm_expid=.AUTBVZdtRVGcQs7InIDH9A.0&utm_referrer=https%3A%2F%2Fwww.ncbi.nlm.nih.gov%2Fgenome%2F%3Fterm%3Dtxid61621%5BOrganism%3Anoexp%5D	ASM169854v1	2977074946	105032	2225337	226509	36417	21831	46807
Rhinopithecus roxellana (Golden snub-nosed monkey)	https://www.ncbi.nlm.nih.gov/genome/?term=txid61622[Organism:noexp]	https://www.ncbi.nlm.nih.gov/assembly/GCF_000769185.1/?utm_expid=.AUTBVZdtRVGcQs7InIDH9A.0&utm_referrer=https%3A%2F%2Fwww.ncbi.nlm.nih.gov%2Fgenome%2F%3Fterm%3Dtxid61622%5BOrganism%3Anoexp%5D	Rrox_v1	2899552139	135512	1549224	196797	77151	21386	34563
Saimiri boliviensis boliviensis (Bolivian squirrel monkey)	https://www.ncbi.nlm.nih.gov/genome/?term=txid27679[Organism:exp]	https://www.ncbi.nlm.nih.gov/assembly/GCF_000235385.1/?utm_expid=.AUTBVZdtRVGcQs7InIDH9A.0&utm_referrer=https%3A%2F%2Fwww.ncbi.nlm.nih.gov%2Fgenome%2F%3Fterm%3Dtxid27679%5BOrganism%3Aexp%5D	SaiBol1.0	2608588537	2686	18744880	151414	38823	19833	32808
Theropithecus gelada (Gelada)	https://www.ncbi.nlm.nih.gov/genome/?term=txid9565[Organism:noexp]	https://www.ncbi.nlm.nih.gov/assembly/GCF_003255815.1/?utm_expid=.AUTBVZdtRVGcQs7InIDH9A.0&utm_referrer=https%3A%2F%2Fwww.ncbi.nlm.nih.gov%2Fgenome%2F%3Fterm%3Dtxid9565%5BOrganism%3Anoexp%5D	Tgel_1.0	2889630685	15308	130230028	35108	310061	20683	51162
Tupaia chinensis (Chinese tree shrew)	https://www.ncbi.nlm.nih.gov/genome/?term=txid246437[Organism:noexp]	https://www.ncbi.nlm.nih.gov/assembly/GCF_000334495.1/?utm_expid=.AUTBVZdtRVGcQs7InIDH9A.0&utm_referrer=https%3A%2F%2Fwww.ncbi.nlm.nih.gov%2Fgenome%2F%3Fterm%3Dtxid246437%5BOrganism%3Anoexp%5D	TupChi_1.0	2846580235	50750	3670124	242445	25938	21368	31131
Mus musculus	https://www.ncbi.nlm.nih.gov/genome/?term=txid10090[Organism:noexp]	https://www.ncbi.nlm.nih.gov/assembly/GCA_000001635.8?utm_expid=.AUTBVZdtRVGcQs7InIDH9A.0&utm_referrer=https%3A%2F%2Fwww.ncbi.nlm.nih.gov%2Fgenome%2Fgenomes%2F52	GCF_000001635.26 (GRCm38.p6)	2730855475	162	54517951	605	32813180	(from GRCm38.p4) 22,493	75866
